# Antigen-driven PD-1^+^*TOX*^+^*EOMES*^+^ and PD-1^+^*TOX*^+^*BHLHE40*^+^ synovial T lymphocytes regulate chronic inflammation *in situ*

**DOI:** 10.1101/2019.12.27.884098

**Authors:** Patrick Maschmeyer, Gitta Anne Heinz, Christopher Mark Skopnik, Lisanne Lutter, Alessio Mazzoni, Frederik Heinrich, Sae Lim von Stuckrad, Lorenz Elias Wirth, Cam Loan Tran, René Riedel, Katrin Lehmann, Imme Sakwa, Rolando Cimaz, Francesco Giudici, Marcus Alexander Mall, Philipp Enghard, Bas Vastert, Hyun-Dong Chang, Pawel Durek, Francesco Annunziato, Femke van Wijk, Andreas Radbruch, Tilmann Kallinich, Mir-Farzin Mashreghi

## Abstract

T lymphocytes accumulate in inflamed tissues of patients with chronic inflammatory diseases (CIDs) and express pro-inflammatory cytokines upon re-stimulation *in vitro*^1–29^. Further, a significant genetic linkage to MHC genes suggests that T lymphocytes play an important role in the pathogenesis of CIDs including juvenile idiopathic arthritis (JIA)^30–33^. However, the functions of T lymphocytes in established disease remain elusive. Here we dissect the heterogeneity of synovial T lymphocytes in JIA patients by single cell RNA-sequencing. We identify subpopulations of T lymphocytes expressing genes reflecting recent activation by antigen *in situ*. A PD-1^+^*TOX*^+^*EOMES*^+^ population of CD4^+^ T lymphocytes expressed immune regulatory genes and chemoattractant genes for myeloid cells. A PD-1^+^*TOX*^+^*BHLHE40*^+^ population of CD4^+^, and a mirror population of CD8^+^ T lymphocytes expressed genes driving inflammation, and genes supporting B lymphocyte activation. This analysis points out that multiple types of T lymphocytes have to be targeted for therapeutic regeneration of tolerance in arthritis.
