## Supplementary Table 1 for "Antigen-driven PD-1^+^*TOX*^+^*EOMES*^+^ and PD-1^+^*TOX*^+^*BHLHE40*^+^ synovial T lymphocytes regulate chronic inflammation *in situ*"

### Sheet: Single-cell Seq. JIA Patients
Patient Number	Gender [f/m]	Age in Years on Day of Puncture	Time since Diagnosis [months]	Diagnosis	ANA status	JADAS-10 CrP	Medication	Punctured Joint
1	f	5	1	Oligoarthritis	neg	9	Naproxen	Right Knee
2	m	5	29	Oligoarthritis	pos	3	MTX once per week	Left Knee
3	f	1	1	Oligoarthritis	pos	4	Naproxen	Right Knee
4	w	8	61	Extended Oligoarthritis	pos	4.5	Naproxen	Left Knee
5	m	10	26	Oligoarthritis	neg	4	Naproxen	Left Knee
6	m	4	13	Oligoarthritis	neg	9.5	None	Right Knee
7	w	18	0.5	Oligoarthritis	neg	6	None	Left Knee
