## Supplementary Table 2 for "Antigen-driven PD-1^+^*TOX*^+^*EOMES*^+^ and PD-1^+^*TOX*^+^*BHLHE40*^+^ synovial T lymphocytes regulate chronic inflammation *in situ*"

### Sheet: gene.sets.used
Gene.set	Genes
GSE11057_NAIVE_VS_EFF_MEMORY_CD4_TCELL_DN	AC004156.1
GSE11057_NAIVE_VS_EFF_MEMORY_CD4_TCELL_DN	ACTN4
GSE11057_NAIVE_VS_EFF_MEMORY_CD4_TCELL_DN	ADAM19
GSE11057_NAIVE_VS_EFF_MEMORY_CD4_TCELL_DN	AFDN
GSE11057_NAIVE_VS_EFF_MEMORY_CD4_TCELL_DN	AGO4
GSE11057_NAIVE_VS_EFF_MEMORY_CD4_TCELL_DN	AHR
GSE11057_NAIVE_VS_EFF_MEMORY_CD4_TCELL_DN	AKIRIN2
GSE11057_NAIVE_VS_EFF_MEMORY_CD4_TCELL_DN	ALCAM
GSE11057_NAIVE_VS_EFF_MEMORY_CD4_TCELL_DN	ALOX5AP
GSE11057_NAIVE_VS_EFF_MEMORY_CD4_TCELL_DN	ANTXR2
GSE11057_NAIVE_VS_EFF_MEMORY_CD4_TCELL_DN	ANXA1
GSE11057_NAIVE_VS_EFF_MEMORY_CD4_TCELL_DN	ANXA2
GSE11057_NAIVE_VS_EFF_MEMORY_CD4_TCELL_DN	ANXA2P1
GSE11057_NAIVE_VS_EFF_MEMORY_CD4_TCELL_DN	ANXA4
GSE11057_NAIVE_VS_EFF_MEMORY_CD4_TCELL_DN	AQP3
GSE11057_NAIVE_VS_EFF_MEMORY_CD4_TCELL_DN	ARHGAP18
GSE11057_NAIVE_VS_EFF_MEMORY_CD4_TCELL_DN	ASB2
GSE11057_NAIVE_VS_EFF_MEMORY_CD4_TCELL_DN	ATP2B4
GSE11057_NAIVE_VS_EFF_MEMORY_CD4_TCELL_DN	ATXN1
GSE11057_NAIVE_VS_EFF_MEMORY_CD4_TCELL_DN	B3GNT9
GSE11057_NAIVE_VS_EFF_MEMORY_CD4_TCELL_DN	BTG3
GSE11057_NAIVE_VS_EFF_MEMORY_CD4_TCELL_DN	CALHM2
GSE11057_NAIVE_VS_EFF_MEMORY_CD4_TCELL_DN	CAPG
GSE11057_NAIVE_VS_EFF_MEMORY_CD4_TCELL_DN	CASK
GSE11057_NAIVE_VS_EFF_MEMORY_CD4_TCELL_DN	CAST
GSE11057_NAIVE_VS_EFF_MEMORY_CD4_TCELL_DN	CBLL1
GSE11057_NAIVE_VS_EFF_MEMORY_CD4_TCELL_DN	CCDC107
GSE11057_NAIVE_VS_EFF_MEMORY_CD4_TCELL_DN	CCL5
GSE11057_NAIVE_VS_EFF_MEMORY_CD4_TCELL_DN	CCR2
GSE11057_NAIVE_VS_EFF_MEMORY_CD4_TCELL_DN	CCR6
GSE11057_NAIVE_VS_EFF_MEMORY_CD4_TCELL_DN	CD226
GSE11057_NAIVE_VS_EFF_MEMORY_CD4_TCELL_DN	CD28
GSE11057_NAIVE_VS_EFF_MEMORY_CD4_TCELL_DN	CD58
GSE11057_NAIVE_VS_EFF_MEMORY_CD4_TCELL_DN	CD63
GSE11057_NAIVE_VS_EFF_MEMORY_CD4_TCELL_DN	CD74
GSE11057_NAIVE_VS_EFF_MEMORY_CD4_TCELL_DN	CD84
GSE11057_NAIVE_VS_EFF_MEMORY_CD4_TCELL_DN	CDC42EP3
GSE11057_NAIVE_VS_EFF_MEMORY_CD4_TCELL_DN	CDK2AP2
GSE11057_NAIVE_VS_EFF_MEMORY_CD4_TCELL_DN	CHST7
GSE11057_NAIVE_VS_EFF_MEMORY_CD4_TCELL_DN	CLDND1
GSE11057_NAIVE_VS_EFF_MEMORY_CD4_TCELL_DN	CLIC1
GSE11057_NAIVE_VS_EFF_MEMORY_CD4_TCELL_DN	CLU
GSE11057_NAIVE_VS_EFF_MEMORY_CD4_TCELL_DN	CNPPD1
GSE11057_NAIVE_VS_EFF_MEMORY_CD4_TCELL_DN	COTL1
GSE11057_NAIVE_VS_EFF_MEMORY_CD4_TCELL_DN	CPPED1
GSE11057_NAIVE_VS_EFF_MEMORY_CD4_TCELL_DN	CREB3L2
GSE11057_NAIVE_VS_EFF_MEMORY_CD4_TCELL_DN	CRELD2
GSE11057_NAIVE_VS_EFF_MEMORY_CD4_TCELL_DN	CRIP1
GSE11057_NAIVE_VS_EFF_MEMORY_CD4_TCELL_DN	CRYBG3
GSE11057_NAIVE_VS_EFF_MEMORY_CD4_TCELL_DN	CTSA
GSE11057_NAIVE_VS_EFF_MEMORY_CD4_TCELL_DN	CTSC
GSE11057_NAIVE_VS_EFF_MEMORY_CD4_TCELL_DN	CXCR3
GSE11057_NAIVE_VS_EFF_MEMORY_CD4_TCELL_DN	DNAI2
GSE11057_NAIVE_VS_EFF_MEMORY_CD4_TCELL_DN	DUSP16
GSE11057_NAIVE_VS_EFF_MEMORY_CD4_TCELL_DN	DUSP5
GSE11057_NAIVE_VS_EFF_MEMORY_CD4_TCELL_DN	EFHD2
GSE11057_NAIVE_VS_EFF_MEMORY_CD4_TCELL_DN	EIF3A
GSE11057_NAIVE_VS_EFF_MEMORY_CD4_TCELL_DN	EIF4EBP2
GSE11057_NAIVE_VS_EFF_MEMORY_CD4_TCELL_DN	ELOVL5
GSE11057_NAIVE_VS_EFF_MEMORY_CD4_TCELL_DN	EPS15
GSE11057_NAIVE_VS_EFF_MEMORY_CD4_TCELL_DN	EVI2B
GSE11057_NAIVE_VS_EFF_MEMORY_CD4_TCELL_DN	FAM129A
GSE11057_NAIVE_VS_EFF_MEMORY_CD4_TCELL_DN	FAR2
GSE11057_NAIVE_VS_EFF_MEMORY_CD4_TCELL_DN	FAS
GSE11057_NAIVE_VS_EFF_MEMORY_CD4_TCELL_DN	FBXL8
GSE11057_NAIVE_VS_EFF_MEMORY_CD4_TCELL_DN	FRMD4B
GSE11057_NAIVE_VS_EFF_MEMORY_CD4_TCELL_DN	GBP3
GSE11057_NAIVE_VS_EFF_MEMORY_CD4_TCELL_DN	GCLM
GSE11057_NAIVE_VS_EFF_MEMORY_CD4_TCELL_DN	GDPD5
GSE11057_NAIVE_VS_EFF_MEMORY_CD4_TCELL_DN	GLIPR1
GSE11057_NAIVE_VS_EFF_MEMORY_CD4_TCELL_DN	GOLGA7
GSE11057_NAIVE_VS_EFF_MEMORY_CD4_TCELL_DN	GSTK1
GSE11057_NAIVE_VS_EFF_MEMORY_CD4_TCELL_DN	GZMA
GSE11057_NAIVE_VS_EFF_MEMORY_CD4_TCELL_DN	GZMK
GSE11057_NAIVE_VS_EFF_MEMORY_CD4_TCELL_DN	HLA-DPA1
GSE11057_NAIVE_VS_EFF_MEMORY_CD4_TCELL_DN	HMGN4
GSE11057_NAIVE_VS_EFF_MEMORY_CD4_TCELL_DN	HNRNPLL
GSE11057_NAIVE_VS_EFF_MEMORY_CD4_TCELL_DN	HOPX
GSE11057_NAIVE_VS_EFF_MEMORY_CD4_TCELL_DN	IFI16
GSE11057_NAIVE_VS_EFF_MEMORY_CD4_TCELL_DN	IFI27
GSE11057_NAIVE_VS_EFF_MEMORY_CD4_TCELL_DN	IFNG
GSE11057_NAIVE_VS_EFF_MEMORY_CD4_TCELL_DN	IL10RA
GSE11057_NAIVE_VS_EFF_MEMORY_CD4_TCELL_DN	IL15RA
GSE11057_NAIVE_VS_EFF_MEMORY_CD4_TCELL_DN	IQGAP1
GSE11057_NAIVE_VS_EFF_MEMORY_CD4_TCELL_DN	IQGAP2
GSE11057_NAIVE_VS_EFF_MEMORY_CD4_TCELL_DN	ITGB1
GSE11057_NAIVE_VS_EFF_MEMORY_CD4_TCELL_DN	JPT1
GSE11057_NAIVE_VS_EFF_MEMORY_CD4_TCELL_DN	KIAA0895L
GSE11057_NAIVE_VS_EFF_MEMORY_CD4_TCELL_DN	KIF1B
GSE11057_NAIVE_VS_EFF_MEMORY_CD4_TCELL_DN	KIF21A
GSE11057_NAIVE_VS_EFF_MEMORY_CD4_TCELL_DN	KLRB1
GSE11057_NAIVE_VS_EFF_MEMORY_CD4_TCELL_DN	LACC1
GSE11057_NAIVE_VS_EFF_MEMORY_CD4_TCELL_DN	LDHA
GSE11057_NAIVE_VS_EFF_MEMORY_CD4_TCELL_DN	LGALS1
GSE11057_NAIVE_VS_EFF_MEMORY_CD4_TCELL_DN	LGALS3
GSE11057_NAIVE_VS_EFF_MEMORY_CD4_TCELL_DN	LIMS1
GSE11057_NAIVE_VS_EFF_MEMORY_CD4_TCELL_DN	LIMS3
GSE11057_NAIVE_VS_EFF_MEMORY_CD4_TCELL_DN	LINC00963
GSE11057_NAIVE_VS_EFF_MEMORY_CD4_TCELL_DN	MAP3K5
GSE11057_NAIVE_VS_EFF_MEMORY_CD4_TCELL_DN	MDFIC
GSE11057_NAIVE_VS_EFF_MEMORY_CD4_TCELL_DN	MFHAS1
GSE11057_NAIVE_VS_EFF_MEMORY_CD4_TCELL_DN	MIAT
GSE11057_NAIVE_VS_EFF_MEMORY_CD4_TCELL_DN	MIB1
GSE11057_NAIVE_VS_EFF_MEMORY_CD4_TCELL_DN	MICAL2
GSE11057_NAIVE_VS_EFF_MEMORY_CD4_TCELL_DN	MIR22HG
GSE11057_NAIVE_VS_EFF_MEMORY_CD4_TCELL_DN	MIS18BP1
GSE11057_NAIVE_VS_EFF_MEMORY_CD4_TCELL_DN	MLF1
GSE11057_NAIVE_VS_EFF_MEMORY_CD4_TCELL_DN	MTSS1
GSE11057_NAIVE_VS_EFF_MEMORY_CD4_TCELL_DN	MYBL1
GSE11057_NAIVE_VS_EFF_MEMORY_CD4_TCELL_DN	MYL6
GSE11057_NAIVE_VS_EFF_MEMORY_CD4_TCELL_DN	MYO1F
GSE11057_NAIVE_VS_EFF_MEMORY_CD4_TCELL_DN	NABP1
GSE11057_NAIVE_VS_EFF_MEMORY_CD4_TCELL_DN	NABP2
GSE11057_NAIVE_VS_EFF_MEMORY_CD4_TCELL_DN	NCAPH
GSE11057_NAIVE_VS_EFF_MEMORY_CD4_TCELL_DN	NCF4
GSE11057_NAIVE_VS_EFF_MEMORY_CD4_TCELL_DN	NECTIN3
GSE11057_NAIVE_VS_EFF_MEMORY_CD4_TCELL_DN	NETO2
GSE11057_NAIVE_VS_EFF_MEMORY_CD4_TCELL_DN	NINJ2
GSE11057_NAIVE_VS_EFF_MEMORY_CD4_TCELL_DN	NMU
GSE11057_NAIVE_VS_EFF_MEMORY_CD4_TCELL_DN	NOD2
GSE11057_NAIVE_VS_EFF_MEMORY_CD4_TCELL_DN	NPC1
GSE11057_NAIVE_VS_EFF_MEMORY_CD4_TCELL_DN	NPDC1
GSE11057_NAIVE_VS_EFF_MEMORY_CD4_TCELL_DN	OGDH
GSE11057_NAIVE_VS_EFF_MEMORY_CD4_TCELL_DN	OGFRL1
GSE11057_NAIVE_VS_EFF_MEMORY_CD4_TCELL_DN	OSBPL3
GSE11057_NAIVE_VS_EFF_MEMORY_CD4_TCELL_DN	PAM
GSE11057_NAIVE_VS_EFF_MEMORY_CD4_TCELL_DN	PDIA6
GSE11057_NAIVE_VS_EFF_MEMORY_CD4_TCELL_DN	PEA15
GSE11057_NAIVE_VS_EFF_MEMORY_CD4_TCELL_DN	PFKL
GSE11057_NAIVE_VS_EFF_MEMORY_CD4_TCELL_DN	PHACTR2
GSE11057_NAIVE_VS_EFF_MEMORY_CD4_TCELL_DN	PHTF2
GSE11057_NAIVE_VS_EFF_MEMORY_CD4_TCELL_DN	PIEZO1
GSE11057_NAIVE_VS_EFF_MEMORY_CD4_TCELL_DN	PLXNC1
GSE11057_NAIVE_VS_EFF_MEMORY_CD4_TCELL_DN	PPIF
GSE11057_NAIVE_VS_EFF_MEMORY_CD4_TCELL_DN	PPP1CA
GSE11057_NAIVE_VS_EFF_MEMORY_CD4_TCELL_DN	PREX1
GSE11057_NAIVE_VS_EFF_MEMORY_CD4_TCELL_DN	PRR5L
GSE11057_NAIVE_VS_EFF_MEMORY_CD4_TCELL_DN	PTTG1
GSE11057_NAIVE_VS_EFF_MEMORY_CD4_TCELL_DN	RAB27A
GSE11057_NAIVE_VS_EFF_MEMORY_CD4_TCELL_DN	REEP3
GSE11057_NAIVE_VS_EFF_MEMORY_CD4_TCELL_DN	REEP5
GSE11057_NAIVE_VS_EFF_MEMORY_CD4_TCELL_DN	RFTN1
GSE11057_NAIVE_VS_EFF_MEMORY_CD4_TCELL_DN	RGS3
GSE11057_NAIVE_VS_EFF_MEMORY_CD4_TCELL_DN	RHOU
GSE11057_NAIVE_VS_EFF_MEMORY_CD4_TCELL_DN	RNF149
GSE11057_NAIVE_VS_EFF_MEMORY_CD4_TCELL_DN	RORA
GSE11057_NAIVE_VS_EFF_MEMORY_CD4_TCELL_DN	S100A11
GSE11057_NAIVE_VS_EFF_MEMORY_CD4_TCELL_DN	S100A4
GSE11057_NAIVE_VS_EFF_MEMORY_CD4_TCELL_DN	SAP30
GSE11057_NAIVE_VS_EFF_MEMORY_CD4_TCELL_DN	SEC11C
GSE11057_NAIVE_VS_EFF_MEMORY_CD4_TCELL_DN	SH2D1A
GSE11057_NAIVE_VS_EFF_MEMORY_CD4_TCELL_DN	SH3BGRL3
GSE11057_NAIVE_VS_EFF_MEMORY_CD4_TCELL_DN	SH3BP5
GSE11057_NAIVE_VS_EFF_MEMORY_CD4_TCELL_DN	SLC2A3
GSE11057_NAIVE_VS_EFF_MEMORY_CD4_TCELL_DN	SLC35D2
GSE11057_NAIVE_VS_EFF_MEMORY_CD4_TCELL_DN	SLC9A3R1
GSE11057_NAIVE_VS_EFF_MEMORY_CD4_TCELL_DN	SLF1
GSE11057_NAIVE_VS_EFF_MEMORY_CD4_TCELL_DN	SMAP1
GSE11057_NAIVE_VS_EFF_MEMORY_CD4_TCELL_DN	SMCO4
GSE11057_NAIVE_VS_EFF_MEMORY_CD4_TCELL_DN	SMIM29
GSE11057_NAIVE_VS_EFF_MEMORY_CD4_TCELL_DN	SPAG1
GSE11057_NAIVE_VS_EFF_MEMORY_CD4_TCELL_DN	SPOPL
GSE11057_NAIVE_VS_EFF_MEMORY_CD4_TCELL_DN	SRGN
GSE11057_NAIVE_VS_EFF_MEMORY_CD4_TCELL_DN	SSR3
GSE11057_NAIVE_VS_EFF_MEMORY_CD4_TCELL_DN	ST8SIA1
GSE11057_NAIVE_VS_EFF_MEMORY_CD4_TCELL_DN	STOM
GSE11057_NAIVE_VS_EFF_MEMORY_CD4_TCELL_DN	STX11
GSE11057_NAIVE_VS_EFF_MEMORY_CD4_TCELL_DN	TBCB
GSE11057_NAIVE_VS_EFF_MEMORY_CD4_TCELL_DN	TBX21
GSE11057_NAIVE_VS_EFF_MEMORY_CD4_TCELL_DN	TIGIT
GSE11057_NAIVE_VS_EFF_MEMORY_CD4_TCELL_DN	TLR3
GSE11057_NAIVE_VS_EFF_MEMORY_CD4_TCELL_DN	TMEM116
GSE11057_NAIVE_VS_EFF_MEMORY_CD4_TCELL_DN	TMEM156
GSE11057_NAIVE_VS_EFF_MEMORY_CD4_TCELL_DN	TMEM200A
GSE11057_NAIVE_VS_EFF_MEMORY_CD4_TCELL_DN	TMEM64
GSE11057_NAIVE_VS_EFF_MEMORY_CD4_TCELL_DN	TMX4
GSE11057_NAIVE_VS_EFF_MEMORY_CD4_TCELL_DN	TNF
GSE11057_NAIVE_VS_EFF_MEMORY_CD4_TCELL_DN	TNFRSF4
GSE11057_NAIVE_VS_EFF_MEMORY_CD4_TCELL_DN	TOR3A
GSE11057_NAIVE_VS_EFF_MEMORY_CD4_TCELL_DN	TP53INP1
GSE11057_NAIVE_VS_EFF_MEMORY_CD4_TCELL_DN	TPM4
GSE11057_NAIVE_VS_EFF_MEMORY_CD4_TCELL_DN	TRAC
GSE11057_NAIVE_VS_EFF_MEMORY_CD4_TCELL_DN	TRADD
GSE11057_NAIVE_VS_EFF_MEMORY_CD4_TCELL_DN	TTC39C
GSE11057_NAIVE_VS_EFF_MEMORY_CD4_TCELL_DN	TTYH2
GSE11057_NAIVE_VS_EFF_MEMORY_CD4_TCELL_DN	TXN
GSE11057_NAIVE_VS_EFF_MEMORY_CD4_TCELL_DN	TYMP
GSE11057_NAIVE_VS_EFF_MEMORY_CD4_TCELL_DN	UBL3
GSE11057_NAIVE_VS_EFF_MEMORY_CD4_TCELL_DN	USP46
GSE11057_NAIVE_VS_EFF_MEMORY_CD4_TCELL_DN	UST
GSE11057_NAIVE_VS_EFF_MEMORY_CD4_TCELL_DN	VCL
GSE11057_NAIVE_VS_EFF_MEMORY_CD4_TCELL_DN	WDR86-AS1
GSE11057_NAIVE_VS_EFF_MEMORY_CD4_TCELL_DN	YWHAH
GSE11057_NAIVE_VS_EFF_MEMORY_CD4_TCELL_DN	ZBTB38
GSE11057_NAIVE_VS_EFF_MEMORY_CD4_TCELL_DN	ZC2HC1A
GSE11057_NAIVE_VS_EFF_MEMORY_CD4_TCELL_DN	ZC3HAV1L
GSE11057_NAIVE_VS_EFF_MEMORY_CD4_TCELL_DN	ZNF532
GSE11057_NAIVE_VS_EFF_MEMORY_CD4_TCELL_UP	AARS
GSE11057_NAIVE_VS_EFF_MEMORY_CD4_TCELL_UP	ABLIM1
GSE11057_NAIVE_VS_EFF_MEMORY_CD4_TCELL_UP	ACER1
GSE11057_NAIVE_VS_EFF_MEMORY_CD4_TCELL_UP	ACSS2
GSE11057_NAIVE_VS_EFF_MEMORY_CD4_TCELL_UP	ACTN1
GSE11057_NAIVE_VS_EFF_MEMORY_CD4_TCELL_UP	ADGRA3
GSE11057_NAIVE_VS_EFF_MEMORY_CD4_TCELL_UP	AEBP1
GSE11057_NAIVE_VS_EFF_MEMORY_CD4_TCELL_UP	AFF3
GSE11057_NAIVE_VS_EFF_MEMORY_CD4_TCELL_UP	AGMAT
GSE11057_NAIVE_VS_EFF_MEMORY_CD4_TCELL_UP	AIF1
GSE11057_NAIVE_VS_EFF_MEMORY_CD4_TCELL_UP	AK5
GSE11057_NAIVE_VS_EFF_MEMORY_CD4_TCELL_UP	ALS2CL
GSE11057_NAIVE_VS_EFF_MEMORY_CD4_TCELL_UP	AMN1
GSE11057_NAIVE_VS_EFF_MEMORY_CD4_TCELL_UP	APBA2
GSE11057_NAIVE_VS_EFF_MEMORY_CD4_TCELL_UP	ARMCX2
GSE11057_NAIVE_VS_EFF_MEMORY_CD4_TCELL_UP	ATM
GSE11057_NAIVE_VS_EFF_MEMORY_CD4_TCELL_UP	BACH2
GSE11057_NAIVE_VS_EFF_MEMORY_CD4_TCELL_UP	BEND5
GSE11057_NAIVE_VS_EFF_MEMORY_CD4_TCELL_UP	BNIP3L
GSE11057_NAIVE_VS_EFF_MEMORY_CD4_TCELL_UP	CAMK4
GSE11057_NAIVE_VS_EFF_MEMORY_CD4_TCELL_UP	CCDC110
GSE11057_NAIVE_VS_EFF_MEMORY_CD4_TCELL_UP	CCDC3
GSE11057_NAIVE_VS_EFF_MEMORY_CD4_TCELL_UP	CD55
GSE11057_NAIVE_VS_EFF_MEMORY_CD4_TCELL_UP	CD7
GSE11057_NAIVE_VS_EFF_MEMORY_CD4_TCELL_UP	CD8B
GSE11057_NAIVE_VS_EFF_MEMORY_CD4_TCELL_UP	CDCA7L
GSE11057_NAIVE_VS_EFF_MEMORY_CD4_TCELL_UP	CENPV
GSE11057_NAIVE_VS_EFF_MEMORY_CD4_TCELL_UP	CEP41
GSE11057_NAIVE_VS_EFF_MEMORY_CD4_TCELL_UP	CERS6
GSE11057_NAIVE_VS_EFF_MEMORY_CD4_TCELL_UP	CHI3L2
GSE11057_NAIVE_VS_EFF_MEMORY_CD4_TCELL_UP	CHMP7
GSE11057_NAIVE_VS_EFF_MEMORY_CD4_TCELL_UP	CHST2
GSE11057_NAIVE_VS_EFF_MEMORY_CD4_TCELL_UP	CLCN5
GSE11057_NAIVE_VS_EFF_MEMORY_CD4_TCELL_UP	CNKSR2
GSE11057_NAIVE_VS_EFF_MEMORY_CD4_TCELL_UP	CRLF3
GSE11057_NAIVE_VS_EFF_MEMORY_CD4_TCELL_UP	CRTC3
GSE11057_NAIVE_VS_EFF_MEMORY_CD4_TCELL_UP	DACT1
GSE11057_NAIVE_VS_EFF_MEMORY_CD4_TCELL_UP	DBH-AS1
GSE11057_NAIVE_VS_EFF_MEMORY_CD4_TCELL_UP	DCAF16
GSE11057_NAIVE_VS_EFF_MEMORY_CD4_TCELL_UP	DDR1
GSE11057_NAIVE_VS_EFF_MEMORY_CD4_TCELL_UP	DENND2D
GSE11057_NAIVE_VS_EFF_MEMORY_CD4_TCELL_UP	DEPDC7
GSE11057_NAIVE_VS_EFF_MEMORY_CD4_TCELL_UP	DNHD1
GSE11057_NAIVE_VS_EFF_MEMORY_CD4_TCELL_UP	DNMT3A
GSE11057_NAIVE_VS_EFF_MEMORY_CD4_TCELL_UP	EDAR
GSE11057_NAIVE_VS_EFF_MEMORY_CD4_TCELL_UP	EEF1G
GSE11057_NAIVE_VS_EFF_MEMORY_CD4_TCELL_UP	EFNA1
GSE11057_NAIVE_VS_EFF_MEMORY_CD4_TCELL_UP	ELFN2
GSE11057_NAIVE_VS_EFF_MEMORY_CD4_TCELL_UP	ENOSF1
GSE11057_NAIVE_VS_EFF_MEMORY_CD4_TCELL_UP	EPHA1
GSE11057_NAIVE_VS_EFF_MEMORY_CD4_TCELL_UP	FAM117B
GSE11057_NAIVE_VS_EFF_MEMORY_CD4_TCELL_UP	FBXL12
GSE11057_NAIVE_VS_EFF_MEMORY_CD4_TCELL_UP	FCGRT
GSE11057_NAIVE_VS_EFF_MEMORY_CD4_TCELL_UP	FCMR
GSE11057_NAIVE_VS_EFF_MEMORY_CD4_TCELL_UP	FLNB
GSE11057_NAIVE_VS_EFF_MEMORY_CD4_TCELL_UP	FOXP1
GSE11057_NAIVE_VS_EFF_MEMORY_CD4_TCELL_UP	GAL3ST4
GSE11057_NAIVE_VS_EFF_MEMORY_CD4_TCELL_UP	GGT7
GSE11057_NAIVE_VS_EFF_MEMORY_CD4_TCELL_UP	GP5
GSE11057_NAIVE_VS_EFF_MEMORY_CD4_TCELL_UP	GPRASP1
GSE11057_NAIVE_VS_EFF_MEMORY_CD4_TCELL_UP	GRAP
GSE11057_NAIVE_VS_EFF_MEMORY_CD4_TCELL_UP	H1F0
GSE11057_NAIVE_VS_EFF_MEMORY_CD4_TCELL_UP	HIPK2
GSE11057_NAIVE_VS_EFF_MEMORY_CD4_TCELL_UP	HIVEP1
GSE11057_NAIVE_VS_EFF_MEMORY_CD4_TCELL_UP	IGF1R
GSE11057_NAIVE_VS_EFF_MEMORY_CD4_TCELL_UP	IGIP
GSE11057_NAIVE_VS_EFF_MEMORY_CD4_TCELL_UP	IL6ST
GSE11057_NAIVE_VS_EFF_MEMORY_CD4_TCELL_UP	IPCEF1
GSE11057_NAIVE_VS_EFF_MEMORY_CD4_TCELL_UP	ITGA6
GSE11057_NAIVE_VS_EFF_MEMORY_CD4_TCELL_UP	KBTBD11
GSE11057_NAIVE_VS_EFF_MEMORY_CD4_TCELL_UP	KLF7
GSE11057_NAIVE_VS_EFF_MEMORY_CD4_TCELL_UP	KLHDC1
GSE11057_NAIVE_VS_EFF_MEMORY_CD4_TCELL_UP	KLHL13
GSE11057_NAIVE_VS_EFF_MEMORY_CD4_TCELL_UP	KLHL2
GSE11057_NAIVE_VS_EFF_MEMORY_CD4_TCELL_UP	KLHL3
GSE11057_NAIVE_VS_EFF_MEMORY_CD4_TCELL_UP	KPNA5
GSE11057_NAIVE_VS_EFF_MEMORY_CD4_TCELL_UP	KRT18
GSE11057_NAIVE_VS_EFF_MEMORY_CD4_TCELL_UP	KYAT1
GSE11057_NAIVE_VS_EFF_MEMORY_CD4_TCELL_UP	LAGE3
GSE11057_NAIVE_VS_EFF_MEMORY_CD4_TCELL_UP	LAMA5
GSE11057_NAIVE_VS_EFF_MEMORY_CD4_TCELL_UP	LEF1
GSE11057_NAIVE_VS_EFF_MEMORY_CD4_TCELL_UP	LEF1-AS1
GSE11057_NAIVE_VS_EFF_MEMORY_CD4_TCELL_UP	LINC01089
GSE11057_NAIVE_VS_EFF_MEMORY_CD4_TCELL_UP	LINC01550
GSE11057_NAIVE_VS_EFF_MEMORY_CD4_TCELL_UP	LRRN3
GSE11057_NAIVE_VS_EFF_MEMORY_CD4_TCELL_UP	LTBP3
GSE11057_NAIVE_VS_EFF_MEMORY_CD4_TCELL_UP	LZTS3
GSE11057_NAIVE_VS_EFF_MEMORY_CD4_TCELL_UP	MAML2
GSE11057_NAIVE_VS_EFF_MEMORY_CD4_TCELL_UP	MANSC1
GSE11057_NAIVE_VS_EFF_MEMORY_CD4_TCELL_UP	ME3
GSE11057_NAIVE_VS_EFF_MEMORY_CD4_TCELL_UP	MEF2A
GSE11057_NAIVE_VS_EFF_MEMORY_CD4_TCELL_UP	MGA
GSE11057_NAIVE_VS_EFF_MEMORY_CD4_TCELL_UP	MLLT3
GSE11057_NAIVE_VS_EFF_MEMORY_CD4_TCELL_UP	MMAB
GSE11057_NAIVE_VS_EFF_MEMORY_CD4_TCELL_UP	MPP1
GSE11057_NAIVE_VS_EFF_MEMORY_CD4_TCELL_UP	MTHFD2L
GSE11057_NAIVE_VS_EFF_MEMORY_CD4_TCELL_UP	MTMR9LP
GSE11057_NAIVE_VS_EFF_MEMORY_CD4_TCELL_UP	MYB
GSE11057_NAIVE_VS_EFF_MEMORY_CD4_TCELL_UP	NBEA
GSE11057_NAIVE_VS_EFF_MEMORY_CD4_TCELL_UP	NDFIP1
GSE11057_NAIVE_VS_EFF_MEMORY_CD4_TCELL_UP	NEMP1
GSE11057_NAIVE_VS_EFF_MEMORY_CD4_TCELL_UP	NFKBIZ
GSE11057_NAIVE_VS_EFF_MEMORY_CD4_TCELL_UP	NIPAL3
GSE11057_NAIVE_VS_EFF_MEMORY_CD4_TCELL_UP	NOG
GSE11057_NAIVE_VS_EFF_MEMORY_CD4_TCELL_UP	NPAS2
GSE11057_NAIVE_VS_EFF_MEMORY_CD4_TCELL_UP	NUCB2
GSE11057_NAIVE_VS_EFF_MEMORY_CD4_TCELL_UP	NUDT12
GSE11057_NAIVE_VS_EFF_MEMORY_CD4_TCELL_UP	OBSCN-AS1
GSE11057_NAIVE_VS_EFF_MEMORY_CD4_TCELL_UP	PADI4
GSE11057_NAIVE_VS_EFF_MEMORY_CD4_TCELL_UP	PCED1B
GSE11057_NAIVE_VS_EFF_MEMORY_CD4_TCELL_UP	PCSK5
GSE11057_NAIVE_VS_EFF_MEMORY_CD4_TCELL_UP	PDCD4-AS1
GSE11057_NAIVE_VS_EFF_MEMORY_CD4_TCELL_UP	PDE3B
GSE11057_NAIVE_VS_EFF_MEMORY_CD4_TCELL_UP	PDE7A
GSE11057_NAIVE_VS_EFF_MEMORY_CD4_TCELL_UP	PDE7B
GSE11057_NAIVE_VS_EFF_MEMORY_CD4_TCELL_UP	PDE9A
GSE11057_NAIVE_VS_EFF_MEMORY_CD4_TCELL_UP	PDK1
GSE11057_NAIVE_VS_EFF_MEMORY_CD4_TCELL_UP	PHGDH
GSE11057_NAIVE_VS_EFF_MEMORY_CD4_TCELL_UP	PIGL
GSE11057_NAIVE_VS_EFF_MEMORY_CD4_TCELL_UP	PIK3CD
GSE11057_NAIVE_VS_EFF_MEMORY_CD4_TCELL_UP	PIK3IP1
GSE11057_NAIVE_VS_EFF_MEMORY_CD4_TCELL_UP	PITPNM2
GSE11057_NAIVE_VS_EFF_MEMORY_CD4_TCELL_UP	PLAC8
GSE11057_NAIVE_VS_EFF_MEMORY_CD4_TCELL_UP	PLAG1
GSE11057_NAIVE_VS_EFF_MEMORY_CD4_TCELL_UP	PLXDC1
GSE11057_NAIVE_VS_EFF_MEMORY_CD4_TCELL_UP	PRICKLE2
GSE11057_NAIVE_VS_EFF_MEMORY_CD4_TCELL_UP	PRKCA
GSE11057_NAIVE_VS_EFF_MEMORY_CD4_TCELL_UP	PRRT1
GSE11057_NAIVE_VS_EFF_MEMORY_CD4_TCELL_UP	PRXL2A
GSE11057_NAIVE_VS_EFF_MEMORY_CD4_TCELL_UP	RAB3GAP1
GSE11057_NAIVE_VS_EFF_MEMORY_CD4_TCELL_UP	RAB43
GSE11057_NAIVE_VS_EFF_MEMORY_CD4_TCELL_UP	RAPGEF6
GSE11057_NAIVE_VS_EFF_MEMORY_CD4_TCELL_UP	RBM11
GSE11057_NAIVE_VS_EFF_MEMORY_CD4_TCELL_UP	RBM27
GSE11057_NAIVE_VS_EFF_MEMORY_CD4_TCELL_UP	RGS10
GSE11057_NAIVE_VS_EFF_MEMORY_CD4_TCELL_UP	RIN3
GSE11057_NAIVE_VS_EFF_MEMORY_CD4_TCELL_UP	RNF157-AS1
GSE11057_NAIVE_VS_EFF_MEMORY_CD4_TCELL_UP	ROBO3
GSE11057_NAIVE_VS_EFF_MEMORY_CD4_TCELL_UP	RPS5
GSE11057_NAIVE_VS_EFF_MEMORY_CD4_TCELL_UP	SATB1
GSE11057_NAIVE_VS_EFF_MEMORY_CD4_TCELL_UP	SCARB1
GSE11057_NAIVE_VS_EFF_MEMORY_CD4_TCELL_UP	SCML2
GSE11057_NAIVE_VS_EFF_MEMORY_CD4_TCELL_UP	SDHAP2
GSE11057_NAIVE_VS_EFF_MEMORY_CD4_TCELL_UP	SERTAD2
GSE11057_NAIVE_VS_EFF_MEMORY_CD4_TCELL_UP	SERTM1
GSE11057_NAIVE_VS_EFF_MEMORY_CD4_TCELL_UP	SETD1B
GSE11057_NAIVE_VS_EFF_MEMORY_CD4_TCELL_UP	SFMBT2
GSE11057_NAIVE_VS_EFF_MEMORY_CD4_TCELL_UP	SFXN2
GSE11057_NAIVE_VS_EFF_MEMORY_CD4_TCELL_UP	SLC12A6
GSE11057_NAIVE_VS_EFF_MEMORY_CD4_TCELL_UP	SLC16A10
GSE11057_NAIVE_VS_EFF_MEMORY_CD4_TCELL_UP	SLC25A37
GSE11057_NAIVE_VS_EFF_MEMORY_CD4_TCELL_UP	SLC8B1
GSE11057_NAIVE_VS_EFF_MEMORY_CD4_TCELL_UP	SNHG32
GSE11057_NAIVE_VS_EFF_MEMORY_CD4_TCELL_UP	SNHG7
GSE11057_NAIVE_VS_EFF_MEMORY_CD4_TCELL_UP	SNN
GSE11057_NAIVE_VS_EFF_MEMORY_CD4_TCELL_UP	SNPH
GSE11057_NAIVE_VS_EFF_MEMORY_CD4_TCELL_UP	SPTBN1
GSE11057_NAIVE_VS_EFF_MEMORY_CD4_TCELL_UP	SREBF1
GSE11057_NAIVE_VS_EFF_MEMORY_CD4_TCELL_UP	TAF4B
GSE11057_NAIVE_VS_EFF_MEMORY_CD4_TCELL_UP	TARBP1
GSE11057_NAIVE_VS_EFF_MEMORY_CD4_TCELL_UP	TBC1D32
GSE11057_NAIVE_VS_EFF_MEMORY_CD4_TCELL_UP	TBL1X
GSE11057_NAIVE_VS_EFF_MEMORY_CD4_TCELL_UP	TCF7
GSE11057_NAIVE_VS_EFF_MEMORY_CD4_TCELL_UP	TECPR1
GSE11057_NAIVE_VS_EFF_MEMORY_CD4_TCELL_UP	TET3
GSE11057_NAIVE_VS_EFF_MEMORY_CD4_TCELL_UP	TGFBR2
GSE11057_NAIVE_VS_EFF_MEMORY_CD4_TCELL_UP	TMEM198B
GSE11057_NAIVE_VS_EFF_MEMORY_CD4_TCELL_UP	TMEM245
GSE11057_NAIVE_VS_EFF_MEMORY_CD4_TCELL_UP	TMEM272
GSE11057_NAIVE_VS_EFF_MEMORY_CD4_TCELL_UP	TMEM41B
GSE11057_NAIVE_VS_EFF_MEMORY_CD4_TCELL_UP	TOM1L2
GSE11057_NAIVE_VS_EFF_MEMORY_CD4_TCELL_UP	TOP1MT
GSE11057_NAIVE_VS_EFF_MEMORY_CD4_TCELL_UP	TPCN1
GSE11057_NAIVE_VS_EFF_MEMORY_CD4_TCELL_UP	TRABD2A
GSE11057_NAIVE_VS_EFF_MEMORY_CD4_TCELL_UP	TRMT13
GSE11057_NAIVE_VS_EFF_MEMORY_CD4_TCELL_UP	TTC28
GSE11057_NAIVE_VS_EFF_MEMORY_CD4_TCELL_UP	TTN
GSE11057_NAIVE_VS_EFF_MEMORY_CD4_TCELL_UP	TUG1
GSE11057_NAIVE_VS_EFF_MEMORY_CD4_TCELL_UP	UBE2B
GSE11057_NAIVE_VS_EFF_MEMORY_CD4_TCELL_UP	UBE2E2
GSE11057_NAIVE_VS_EFF_MEMORY_CD4_TCELL_UP	USP11
GSE11057_NAIVE_VS_EFF_MEMORY_CD4_TCELL_UP	USP44
GSE11057_NAIVE_VS_EFF_MEMORY_CD4_TCELL_UP	VNN2
GSE11057_NAIVE_VS_EFF_MEMORY_CD4_TCELL_UP	ZBTB18
GSE11057_NAIVE_VS_EFF_MEMORY_CD4_TCELL_UP	ZNF138
GSE11057_NAIVE_VS_EFF_MEMORY_CD4_TCELL_UP	ZNF253
GSE11057_NAIVE_VS_EFF_MEMORY_CD4_TCELL_UP	ZNF275
GSE11057_NAIVE_VS_EFF_MEMORY_CD4_TCELL_UP	ZNF43
GSE11057_NAIVE_VS_EFF_MEMORY_CD4_TCELL_UP	ZNF439
GSE11057_NAIVE_VS_EFF_MEMORY_CD4_TCELL_UP	ZNF496
GSE11057_NAIVE_VS_EFF_MEMORY_CD4_TCELL_UP	ZNF506
GSE11057_NAIVE_VS_EFF_MEMORY_CD4_TCELL_UP	ZNF510
GSE11057_NAIVE_VS_EFF_MEMORY_CD4_TCELL_UP	ZNF516
GSE11057_NAIVE_VS_EFF_MEMORY_CD4_TCELL_UP	ZNF563
GSE11057_NAIVE_VS_EFF_MEMORY_CD4_TCELL_UP	ZNF708
GSE11057_NAIVE_VS_EFF_MEMORY_CD4_TCELL_UP	ZNF763
GSE11057_NAIVE_VS_EFF_MEMORY_CD4_TCELL_UP	ZNF780B
REACTOME_CELL_CYCLE	AURKA
REACTOME_CELL_CYCLE	AURKB
REACTOME_CELL_CYCLE	AZI1
REACTOME_CELL_CYCLE	B9D2
REACTOME_CELL_CYCLE	BIRC5
REACTOME_CELL_CYCLE	BRCA1
REACTOME_CELL_CYCLE	BTRC
REACTOME_CELL_CYCLE	BUB1
REACTOME_CELL_CYCLE	BUB1B
REACTOME_CELL_CYCLE	BUB3
REACTOME_CELL_CYCLE	CASC5
REACTOME_CELL_CYCLE	CCDC99
REACTOME_CELL_CYCLE	CCNA1
REACTOME_CELL_CYCLE	CCNA2
REACTOME_CELL_CYCLE	CCNB1
REACTOME_CELL_CYCLE	CCNB2
REACTOME_CELL_CYCLE	CCND1
REACTOME_CELL_CYCLE	CCND2
REACTOME_CELL_CYCLE	CCND3
REACTOME_CELL_CYCLE	CCNE1
REACTOME_CELL_CYCLE	CCNE2
REACTOME_CELL_CYCLE	CCNH
REACTOME_CELL_CYCLE	CDC14A
REACTOME_CELL_CYCLE	CDC16
REACTOME_CELL_CYCLE	CDC20
REACTOME_CELL_CYCLE	CDC23
REACTOME_CELL_CYCLE	CDC25A
REACTOME_CELL_CYCLE	CDC25B
REACTOME_CELL_CYCLE	CDC25C
REACTOME_CELL_CYCLE	CDC26
REACTOME_CELL_CYCLE	CDC26P1
REACTOME_CELL_CYCLE	CDC27
REACTOME_CELL_CYCLE	CDC45
REACTOME_CELL_CYCLE	CDC6
REACTOME_CELL_CYCLE	CDC7
REACTOME_CELL_CYCLE	CDCA8
REACTOME_CELL_CYCLE	CDK1
REACTOME_CELL_CYCLE	CDK2
REACTOME_CELL_CYCLE	CDK4
REACTOME_CELL_CYCLE	CDK5RAP2
REACTOME_CELL_CYCLE	CDK6
REACTOME_CELL_CYCLE	CDK7
REACTOME_CELL_CYCLE	CDKN1A
REACTOME_CELL_CYCLE	CDKN1B
REACTOME_CELL_CYCLE	CDKN2A
REACTOME_CELL_CYCLE	CDKN2B
REACTOME_CELL_CYCLE	CDKN2C
REACTOME_CELL_CYCLE	CDKN2D
REACTOME_CELL_CYCLE	CDT1
REACTOME_CELL_CYCLE	CENPA
REACTOME_CELL_CYCLE	CENPC1
REACTOME_CELL_CYCLE	CENPH
REACTOME_CELL_CYCLE	CENPI
REACTOME_CELL_CYCLE	CENPJ
REACTOME_CELL_CYCLE	CENPK
REACTOME_CELL_CYCLE	CENPL
REACTOME_CELL_CYCLE	CENPM
REACTOME_CELL_CYCLE	CENPN
REACTOME_CELL_CYCLE	CENPO
REACTOME_CELL_CYCLE	CENPP
REACTOME_CELL_CYCLE	CENPQ
REACTOME_CELL_CYCLE	CENPT
REACTOME_CELL_CYCLE	CEP135
REACTOME_CELL_CYCLE	CEP164
REACTOME_CELL_CYCLE	CEP192
REACTOME_CELL_CYCLE	CEP250
REACTOME_CELL_CYCLE	CEP290
REACTOME_CELL_CYCLE	CEP41
REACTOME_CELL_CYCLE	CEP57
REACTOME_CELL_CYCLE	CEP63
REACTOME_CELL_CYCLE	CEP70
REACTOME_CELL_CYCLE	CEP72
REACTOME_CELL_CYCLE	CEP76
REACTOME_CELL_CYCLE	CETN2
REACTOME_CELL_CYCLE	CHEK1
REACTOME_CELL_CYCLE	CHEK2
REACTOME_CELL_CYCLE	CKAP5
REACTOME_CELL_CYCLE	CKS1B
REACTOME_CELL_CYCLE	CLASP1
REACTOME_CELL_CYCLE	CLIP1
REACTOME_CELL_CYCLE	CNTRL
REACTOME_CELL_CYCLE	CSNK1D
REACTOME_CELL_CYCLE	CSNK1E
REACTOME_CELL_CYCLE	CUL1
REACTOME_CELL_CYCLE	DBF4
REACTOME_CELL_CYCLE	DCTN1
REACTOME_CELL_CYCLE	DCTN2
REACTOME_CELL_CYCLE	DCTN3
REACTOME_CELL_CYCLE	DHFR
REACTOME_CELL_CYCLE	DHFRP1
REACTOME_CELL_CYCLE	DIDO1
REACTOME_CELL_CYCLE	DKC1
REACTOME_CELL_CYCLE	DNA2
REACTOME_CELL_CYCLE	DSN1
REACTOME_CELL_CYCLE	DYNC1H1
REACTOME_CELL_CYCLE	DYNC1I2
REACTOME_CELL_CYCLE	DYNLL1
REACTOME_CELL_CYCLE	DYRK1A
REACTOME_CELL_CYCLE	E2F1
REACTOME_CELL_CYCLE	E2F2
REACTOME_CELL_CYCLE	E2F3
REACTOME_CELL_CYCLE	E2F4
REACTOME_CELL_CYCLE	E2F5
REACTOME_CELL_CYCLE	ERCC6L
REACTOME_CELL_CYCLE	FBXO5
REACTOME_CELL_CYCLE	FEN1
REACTOME_CELL_CYCLE	FGFR1OP
REACTOME_CELL_CYCLE	FKBP6
REACTOME_CELL_CYCLE	GINS1
REACTOME_CELL_CYCLE	GINS2
REACTOME_CELL_CYCLE	GINS4
REACTOME_CELL_CYCLE	GMNN
REACTOME_CELL_CYCLE	GORASP1
REACTOME_CELL_CYCLE	H2AFX
REACTOME_CELL_CYCLE	H2AFZ
REACTOME_CELL_CYCLE	HAUS2
REACTOME_CELL_CYCLE	HDAC1
REACTOME_CELL_CYCLE	HIST1H2AB
REACTOME_CELL_CYCLE	HIST1H2AC
REACTOME_CELL_CYCLE	HIST1H2AD
REACTOME_CELL_CYCLE	HIST1H2AE
REACTOME_CELL_CYCLE	HIST1H2AJ
REACTOME_CELL_CYCLE	HIST1H2BA
REACTOME_CELL_CYCLE	HIST1H2BB
REACTOME_CELL_CYCLE	HIST1H2BC
REACTOME_CELL_CYCLE	HIST1H2BD
REACTOME_CELL_CYCLE	HIST1H2BE
REACTOME_CELL_CYCLE	HIST1H2BF
REACTOME_CELL_CYCLE	HIST1H2BG
REACTOME_CELL_CYCLE	HIST1H2BH
REACTOME_CELL_CYCLE	HIST1H2BI
REACTOME_CELL_CYCLE	HIST1H2BJ
REACTOME_CELL_CYCLE	HIST1H2BK
REACTOME_CELL_CYCLE	HIST1H2BL
REACTOME_CELL_CYCLE	HIST1H2BM
REACTOME_CELL_CYCLE	HIST1H2BN
REACTOME_CELL_CYCLE	HIST1H2BO
REACTOME_CELL_CYCLE	HIST1H4A
REACTOME_CELL_CYCLE	HIST1H4B
REACTOME_CELL_CYCLE	HIST1H4C
REACTOME_CELL_CYCLE	HIST1H4D
REACTOME_CELL_CYCLE	HIST1H4E
REACTOME_CELL_CYCLE	HIST1H4F
REACTOME_CELL_CYCLE	HIST1H4H
REACTOME_CELL_CYCLE	HIST1H4I
REACTOME_CELL_CYCLE	HIST1H4J
REACTOME_CELL_CYCLE	HIST1H4K
REACTOME_CELL_CYCLE	HIST1H4L
REACTOME_CELL_CYCLE	HIST2H2AA3
REACTOME_CELL_CYCLE	HIST2H2AA4
REACTOME_CELL_CYCLE	HIST2H2AC
REACTOME_CELL_CYCLE	HIST2H2BE
REACTOME_CELL_CYCLE	HIST2H4A
REACTOME_CELL_CYCLE	HIST2H4B
REACTOME_CELL_CYCLE	HIST3H2BB
REACTOME_CELL_CYCLE	HIST3H3
REACTOME_CELL_CYCLE	HIST4H4
REACTOME_CELL_CYCLE	HJURP
REACTOME_CELL_CYCLE	HSP90AA1
REACTOME_CELL_CYCLE	HSPA2
REACTOME_CELL_CYCLE	HUS1
REACTOME_CELL_CYCLE	INCENP
REACTOME_CELL_CYCLE	ITGB3BP
REACTOME_CELL_CYCLE	KIF18A
REACTOME_CELL_CYCLE	KIF20A
REACTOME_CELL_CYCLE	KIF23
REACTOME_CELL_CYCLE	KIF2A
REACTOME_CELL_CYCLE	KIF2B
REACTOME_CELL_CYCLE	KIF2C
REACTOME_CELL_CYCLE	KNTC1
REACTOME_CELL_CYCLE	LIG1
REACTOME_CELL_CYCLE	LIN37
REACTOME_CELL_CYCLE	LIN52
REACTOME_CELL_CYCLE	LIN54
REACTOME_CELL_CYCLE	LIN9
REACTOME_CELL_CYCLE	LMNA
REACTOME_CELL_CYCLE	LMNB1
REACTOME_CELL_CYCLE	LOC440577
REACTOME_CELL_CYCLE	LOC440917
REACTOME_CELL_CYCLE	LOC441488
REACTOME_CELL_CYCLE	LOC645084
REACTOME_CELL_CYCLE	LOC647654
REACTOME_CELL_CYCLE	LOC648152
REACTOME_CELL_CYCLE	LOC649620
REACTOME_CELL_CYCLE	LOC650621
REACTOME_CELL_CYCLE	LOC651610
REACTOME_CELL_CYCLE	LOC651763
REACTOME_CELL_CYCLE	LOC651921
REACTOME_CELL_CYCLE	LOC652826
REACTOME_CELL_CYCLE	LOC729964
REACTOME_CELL_CYCLE	LOC730418
REACTOME_CELL_CYCLE	LOC730594
REACTOME_CELL_CYCLE	MAD1L1
REACTOME_CELL_CYCLE	MAD2L1
REACTOME_CELL_CYCLE	MAPRE1
REACTOME_CELL_CYCLE	MAX
REACTOME_CELL_CYCLE	MCM10
REACTOME_CELL_CYCLE	MCM2
REACTOME_CELL_CYCLE	MCM3
REACTOME_CELL_CYCLE	MCM4
REACTOME_CELL_CYCLE	MCM5
REACTOME_CELL_CYCLE	MCM6
REACTOME_CELL_CYCLE	MCM7
REACTOME_CELL_CYCLE	MCM8
REACTOME_CELL_CYCLE	MDM2
REACTOME_CELL_CYCLE	MIS12
REACTOME_CELL_CYCLE	MIS18A
REACTOME_CELL_CYCLE	MIS18BP1
REACTOME_CELL_CYCLE	MLF1IP
REACTOME_CELL_CYCLE	MNAT1
REACTOME_CELL_CYCLE	MYBL2
REACTOME_CELL_CYCLE	MYC
REACTOME_CELL_CYCLE	NDC80
REACTOME_CELL_CYCLE	NDEL1
REACTOME_CELL_CYCLE	NEDD1
REACTOME_CELL_CYCLE	NEK2
REACTOME_CELL_CYCLE	NHP2
REACTOME_CELL_CYCLE	NINL
REACTOME_CELL_CYCLE	NPM1
REACTOME_CELL_CYCLE	NSL1
REACTOME_CELL_CYCLE	NUDC
REACTOME_CELL_CYCLE	NUF2
REACTOME_CELL_CYCLE	NUMA1
REACTOME_CELL_CYCLE	NUP107
REACTOME_CELL_CYCLE	NUP133
REACTOME_CELL_CYCLE	NUP37
REACTOME_CELL_CYCLE	NUP43
REACTOME_CELL_CYCLE	NUP85
REACTOME_CELL_CYCLE	OFD1
REACTOME_CELL_CYCLE	OIP5
REACTOME_CELL_CYCLE	ORC1
REACTOME_CELL_CYCLE	ORC2
REACTOME_CELL_CYCLE	ORC3
REACTOME_CELL_CYCLE	ORC4
REACTOME_CELL_CYCLE	ORC5
REACTOME_CELL_CYCLE	ORC6
REACTOME_CELL_CYCLE	PAFAH1B1
REACTOME_CELL_CYCLE	PCM1
REACTOME_CELL_CYCLE	PCNA
REACTOME_CELL_CYCLE	PCNT
REACTOME_CELL_CYCLE	PKMYT1
REACTOME_CELL_CYCLE	PLK1
REACTOME_CELL_CYCLE	PLK4
REACTOME_CELL_CYCLE	PMF1
REACTOME_CELL_CYCLE	POLA1
REACTOME_CELL_CYCLE	POLA2
REACTOME_CELL_CYCLE	POLD1
REACTOME_CELL_CYCLE	POLD2
REACTOME_CELL_CYCLE	POLD3
REACTOME_CELL_CYCLE	POLD4
REACTOME_CELL_CYCLE	POLE
REACTOME_CELL_CYCLE	POLE2
REACTOME_CELL_CYCLE	POT1
REACTOME_CELL_CYCLE	PPP1CC
REACTOME_CELL_CYCLE	PPP2CA
REACTOME_CELL_CYCLE	PPP2CB
REACTOME_CELL_CYCLE	PPP2R1A
REACTOME_CELL_CYCLE	PPP2R1B
REACTOME_CELL_CYCLE	PPP2R2A
REACTOME_CELL_CYCLE	PPP2R3B
REACTOME_CELL_CYCLE	PPP2R5A
REACTOME_CELL_CYCLE	PPP2R5B
REACTOME_CELL_CYCLE	PPP2R5C
REACTOME_CELL_CYCLE	PPP2R5D
REACTOME_CELL_CYCLE	PPP2R5E
REACTOME_CELL_CYCLE	PRIM1
REACTOME_CELL_CYCLE	PRIM2
REACTOME_CELL_CYCLE	PRKACA
REACTOME_CELL_CYCLE	PRKAR2B
REACTOME_CELL_CYCLE	PSMA1
REACTOME_CELL_CYCLE	PSMA2
REACTOME_CELL_CYCLE	PSMA3
REACTOME_CELL_CYCLE	PSMA4
REACTOME_CELL_CYCLE	PSMA5
REACTOME_CELL_CYCLE	PSMA6
REACTOME_CELL_CYCLE	PSMA7
REACTOME_CELL_CYCLE	PSMA8
REACTOME_CELL_CYCLE	PSMB1
REACTOME_CELL_CYCLE	PSMB10
REACTOME_CELL_CYCLE	PSMB2
REACTOME_CELL_CYCLE	PSMB3
REACTOME_CELL_CYCLE	PSMB4
REACTOME_CELL_CYCLE	PSMB5
REACTOME_CELL_CYCLE	PSMB6
REACTOME_CELL_CYCLE	PSMB7
REACTOME_CELL_CYCLE	PSMB8
REACTOME_CELL_CYCLE	PSMB9
REACTOME_CELL_CYCLE	PSMC1
REACTOME_CELL_CYCLE	PSMC2
REACTOME_CELL_CYCLE	PSMC3
REACTOME_CELL_CYCLE	PSMC4
REACTOME_CELL_CYCLE	PSMC5
REACTOME_CELL_CYCLE	PSMC6
REACTOME_CELL_CYCLE	PSMD1
REACTOME_CELL_CYCLE	PSMD10
REACTOME_CELL_CYCLE	PSMD11
REACTOME_CELL_CYCLE	PSMD12
REACTOME_CELL_CYCLE	PSMD13
REACTOME_CELL_CYCLE	PSMD14
REACTOME_CELL_CYCLE	PSMD2
REACTOME_CELL_CYCLE	PSMD3
REACTOME_CELL_CYCLE	PSMD4
REACTOME_CELL_CYCLE	PSMD5
REACTOME_CELL_CYCLE	PSMD6
REACTOME_CELL_CYCLE	PSMD7
REACTOME_CELL_CYCLE	PSMD8
REACTOME_CELL_CYCLE	PSMD9
REACTOME_CELL_CYCLE	PSME1
REACTOME_CELL_CYCLE	PSME2
REACTOME_CELL_CYCLE	PSME4
REACTOME_CELL_CYCLE	PSMF1
REACTOME_CELL_CYCLE	PTTG1
REACTOME_CELL_CYCLE	RAD1
REACTOME_CELL_CYCLE	RAD17
REACTOME_CELL_CYCLE	RAD21
REACTOME_CELL_CYCLE	RAD9A
REACTOME_CELL_CYCLE	RANBP2
REACTOME_CELL_CYCLE	RANGAP1
REACTOME_CELL_CYCLE	RB1
REACTOME_CELL_CYCLE	RBBP4
REACTOME_CELL_CYCLE	RBBP4P1
REACTOME_CELL_CYCLE	RBBP7
REACTOME_CELL_CYCLE	RBL1
REACTOME_CELL_CYCLE	RBL2
REACTOME_CELL_CYCLE	RCC2
REACTOME_CELL_CYCLE	REC8
REACTOME_CELL_CYCLE	RFC2
REACTOME_CELL_CYCLE	RFC3
REACTOME_CELL_CYCLE	RFC4
REACTOME_CELL_CYCLE	RFC5
REACTOME_CELL_CYCLE	RFWD2
REACTOME_CELL_CYCLE	RFWD2P1
REACTOME_CELL_CYCLE	RPA1
REACTOME_CELL_CYCLE	RPA2
REACTOME_CELL_CYCLE	RPA3
REACTOME_CELL_CYCLE	RPA4
REACTOME_CELL_CYCLE	RPS27
REACTOME_CELL_CYCLE	RPS27A
REACTOME_CELL_CYCLE	RPS27AP11
REACTOME_CELL_CYCLE	RRM2
REACTOME_CELL_CYCLE	RSF1
REACTOME_CELL_CYCLE	RUVBL1
REACTOME_CELL_CYCLE	RUVBL2
REACTOME_CELL_CYCLE	SDCCAG8
REACTOME_CELL_CYCLE	SEC13
REACTOME_CELL_CYCLE	SEH1L
REACTOME_CELL_CYCLE	SGOL1
REACTOME_CELL_CYCLE	SGOL2
REACTOME_CELL_CYCLE	SKA1
REACTOME_CELL_CYCLE	SKA2
REACTOME_CELL_CYCLE	SKA2L
REACTOME_CELL_CYCLE	SKP1
REACTOME_CELL_CYCLE	SKP2
REACTOME_CELL_CYCLE	SMARCA5
REACTOME_CELL_CYCLE	SMC1A
REACTOME_CELL_CYCLE	SMC1B
REACTOME_CELL_CYCLE	SMC3
REACTOME_CELL_CYCLE	SPC24
REACTOME_CELL_CYCLE	SPC25
REACTOME_CELL_CYCLE	SSNA1
REACTOME_CELL_CYCLE	STAG1
REACTOME_CELL_CYCLE	STAG2
REACTOME_CELL_CYCLE	STAG3
REACTOME_CELL_CYCLE	SUN2
REACTOME_CELL_CYCLE	SYCP1
REACTOME_CELL_CYCLE	SYCP2
REACTOME_CELL_CYCLE	SYCP3
REACTOME_CELL_CYCLE	SYNE1
REACTOME_CELL_CYCLE	SYNE2
REACTOME_CELL_CYCLE	TAOK1
REACTOME_CELL_CYCLE	TERF1
REACTOME_CELL_CYCLE	TERF2
REACTOME_CELL_CYCLE	TERF2IP
REACTOME_CELL_CYCLE	TERT
REACTOME_CELL_CYCLE	TEX12
REACTOME_CELL_CYCLE	TFDP1
REACTOME_CELL_CYCLE	TINF2
REACTOME_CELL_CYCLE	TK2
REACTOME_CELL_CYCLE	TP53
REACTOME_CELL_CYCLE	TUBA1A
REACTOME_CELL_CYCLE	TUBA4A
REACTOME_CELL_CYCLE	TUBB
REACTOME_CELL_CYCLE	TUBB4A
REACTOME_CELL_CYCLE	TUBB4B
REACTOME_CELL_CYCLE	TUBBP2
REACTOME_CELL_CYCLE	TUBG1
REACTOME_CELL_CYCLE	TUBG2
REACTOME_CELL_CYCLE	TUBGCP2
REACTOME_CELL_CYCLE	TUBGCP3
REACTOME_CELL_CYCLE	TUBGCP5
REACTOME_CELL_CYCLE	TUBGCP6
REACTOME_CELL_CYCLE	TYMS
REACTOME_CELL_CYCLE	UBA52
REACTOME_CELL_CYCLE	UBE2C
REACTOME_CELL_CYCLE	UBE2D1
REACTOME_CELL_CYCLE	UBE2E1
REACTOME_CELL_CYCLE	UBE2I
REACTOME_CELL_CYCLE	WEE1
REACTOME_CELL_CYCLE	WRAP53
REACTOME_CELL_CYCLE	XPO1
REACTOME_CELL_CYCLE	YWHAE
REACTOME_CELL_CYCLE	YWHAG
REACTOME_CELL_CYCLE	ZW10
REACTOME_CELL_CYCLE	ZWILCH
REACTOME_CELL_CYCLE	ZWINT
REACTOME_TCR_SIGNALING	BCL10
REACTOME_TCR_SIGNALING	CARD11
REACTOME_TCR_SIGNALING	CD247
REACTOME_TCR_SIGNALING	CD3D
REACTOME_TCR_SIGNALING	CD3E
REACTOME_TCR_SIGNALING	CD3G
REACTOME_TCR_SIGNALING	CD4
REACTOME_TCR_SIGNALING	CHUK
REACTOME_TCR_SIGNALING	CSK
REACTOME_TCR_SIGNALING	ENAH
REACTOME_TCR_SIGNALING	EVL
REACTOME_TCR_SIGNALING	FYB
REACTOME_TCR_SIGNALING	GRAP2
REACTOME_TCR_SIGNALING	HLA-DPA1
REACTOME_TCR_SIGNALING	HLA-DPB1
REACTOME_TCR_SIGNALING	HLA-DQA1
REACTOME_TCR_SIGNALING	HLA-DQA2
REACTOME_TCR_SIGNALING	HLA-DRB1
REACTOME_TCR_SIGNALING	HLA-DRB3
REACTOME_TCR_SIGNALING	HLA-DRB5
REACTOME_TCR_SIGNALING	IKBKB
REACTOME_TCR_SIGNALING	IKBKG
REACTOME_TCR_SIGNALING	ITK
REACTOME_TCR_SIGNALING	LAT
REACTOME_TCR_SIGNALING	LCK
REACTOME_TCR_SIGNALING	LCP2
REACTOME_TCR_SIGNALING	LOC646626
REACTOME_TCR_SIGNALING	LOC731292
REACTOME_TCR_SIGNALING	MALT1
REACTOME_TCR_SIGNALING	MAP3K7
REACTOME_TCR_SIGNALING	NCK1
REACTOME_TCR_SIGNALING	NFKBIA
REACTOME_TCR_SIGNALING	PAG1
REACTOME_TCR_SIGNALING	PAK1
REACTOME_TCR_SIGNALING	PAK2
REACTOME_TCR_SIGNALING	PDPK1
REACTOME_TCR_SIGNALING	PIK3CA
REACTOME_TCR_SIGNALING	PIK3CB
REACTOME_TCR_SIGNALING	PIK3R1
REACTOME_TCR_SIGNALING	PIK3R2
REACTOME_TCR_SIGNALING	PLCG1
REACTOME_TCR_SIGNALING	PRKCQ
REACTOME_TCR_SIGNALING	PTEN
REACTOME_TCR_SIGNALING	PTPRC
REACTOME_TCR_SIGNALING	RELA
REACTOME_TCR_SIGNALING	RIPK2
REACTOME_TCR_SIGNALING	TAB2
REACTOME_TCR_SIGNALING	TMEM189-UBE2V1
REACTOME_TCR_SIGNALING	TRAF6
REACTOME_TCR_SIGNALING	TRAT1
REACTOME_TCR_SIGNALING	UBE2N
REACTOME_TCR_SIGNALING	VASP
REACTOME_TCR_SIGNALING	WAS
REACTOME_TCR_SIGNALING	ZAP70
Siracusa_2019_human_TRM_down	STK38
Siracusa_2019_human_TRM_down	TTC16
Siracusa_2019_human_TRM_down	SELL
Siracusa_2019_human_TRM_down	KLF3
Siracusa_2019_human_TRM_down	KLF2
Siracusa_2019_human_TRM_down	SBK1
Siracusa_2019_human_TRM_down	FAM65B
Siracusa_2019_human_TRM_down	TTYH2
Siracusa_2019_human_TRM_down	NPDC1
Siracusa_2019_human_TRM_down	KRT72
Siracusa_2019_human_TRM_down	S1PR1
Siracusa_2019_human_TRM_down	SOX13
Siracusa_2019_human_TRM_down	KRT73
Siracusa_2019_human_TRM_down	TSPAN18
Siracusa_2019_human_TRM_down	PTGDS
Siracusa_2019_human_TRM_down	RAP1GAP2
Siracusa_2019_human_TRM_down	CX3CR1
Siracusa_2019_human_TRM_up	CA10
Siracusa_2019_human_TRM_up	ITGA1
Siracusa_2019_human_TRM_up	ITGAE
Siracusa_2019_human_TRM_up	IL2
Siracusa_2019_human_TRM_up	IL10
Siracusa_2019_human_TRM_up	CXCR6
Siracusa_2019_human_TRM_up	CXCL13
Siracusa_2019_human_TRM_up	KCNK5
Siracusa_2019_human_TRM_up	RGS1
Siracusa_2019_human_TRM_up	CRTAM
Siracusa_2019_human_TRM_up	DUSP6
Siracusa_2019_human_TRM_up	PDCD1
Siracusa_2019_human_TRM_up	IL23R
