## Supplementary Table 3 for "Antigen-driven PD-1^+^*TOX*^+^*EOMES*^+^ and PD-1^+^*TOX*^+^*BHLHE40*^+^ synovial T lymphocytes regulate chronic inflammation *in situ*"

### Sheet: test
Overlapp
		#999999	#cc9900	#0066ff	#009900	#cc0000	#660099
	Cluster	0	1	2	3	4	5
0	0	1	0.0678082	0.0326484	0.0376712	0.030137	0.0164384
1	1	0.338208	1	0.191956	0.129799	0.171846	0.120049
2	2	0.181743	0.140249	1	0.0921162	0.127801	0.0904564
3	3	0.129274	0.0523504	0.0213675	1	0.017094	0.0448718
4	4	0.235537	0.194215	0.14876	0.0867769	1	0.0619835
5	5	0.414634	0.219512	0.170732	0.292683	0.146341	1
Over-Representation
		0	1	2	3	4	5
	Cluster	#999999	#cc9900	#0066ff	#009900	#cc0000	#660099
0	#999999	0	-0.108781	-0.121177	-0.0998078	-0.0435897	-0.00836256
1	#cc9900	0.0749519	0	0.0380829	-0.00784522	0.09822	0.0953132
2	#0066ff	-0.0811427	-0.0363452	0	-0.0454515	0.0541344	0.0656905
3	#009900	-0.134118	-0.124636	-0.132942	0	-0.0570385	0.020094
4	#cc0000	-0.0286818	0.0167355	-0.00566529	-0.0521446	0	0.0363926
5	#660099	0.151293	0.0451951	0.0175854	0.156171	0.0721463	0
Random
		0	1	2	3	4	5
	Cluster	#999999	#cc9900	#0066ff	#009900	#cc0000	#660099
0	#999999	1	0.176589	0.153826	0.137479	0.0737267	0.0248009
1	#cc9900	0.263257	1	0.153873	0.137644	0.0736264	0.0247355
2	#0066ff	0.262885	0.176594	1	0.137568	0.0736664	0.024766
3	#009900	0.263391	0.176986	0.15431	1	0.0741325	0.0247778
4	#cc0000	0.264219	0.177479	0.154426	0.138921	1	0.0255909
5	#660099	0.263341	0.174317	0.153146	0.136512	0.0741951	1
p<= is less than random
		0	1	2	3	4	5
	Cluster	#999999	#cc9900	#0066ff	#009900	#cc0000	#660099
0	#999999	1	0	0	0	0	0.286
1	#cc9900	1	1	1	0.195	1	1
2	#0066ff	0	0	1	0	1	1
3	#009900	0	0	0	1	0	0.949
4	#cc0000	0.169	0.784	0.451	0.006	1	0.985
5	#660099	0.988	0.842	0.714	0.991	0.963	1
p <= is greater than random
		0	1	2	3	4	5
	Cluster	#999999	#cc9900	#0066ff	#009900	#cc0000	#660099
0	#999999	1	1	1	1	1	0.716
1	#cc9900	0	1	0	0.827	0	0
2	#0066ff	1	1	1	1	0	0
3	#009900	1	1	1	1	1	0.061
4	#cc0000	0.86	0.289	0.629	0.999	1	0.027
5	#660099	0.023	0.269	0.43	0.013	0.074	1
