## Supplementary Table 4 for "Antigen-driven PD-1^+^*TOX*^+^*EOMES*^+^ and PD-1^+^*TOX*^+^*BHLHE40*^+^ synovial T lymphocytes regulate chronic inflammation *in situ*"

### Sheet: test
Overlapp
		0	1	2	3	4	5	6
	Cluster	0	1	2	3	4	5	6
0	0	0.00275862	0.0857339	0.0114943	0.0013369	0.00540541	0.263158	0
1	1	0.000551724	0.0205761	0.000957854	0	0	0	0
2	2	0	0.0185185	0.0229885	0.0013369	0	0.0263158	0
3	3	0.000275862	0.0137174	0.00191571	0	0	0.368421	0
4	4	0	0.0137174	0.00383142	0	0	0	0
5	5	0.000275862	0.000685871	0	0	0	0.0789474	0
Over-Representation
		0	1	2	3	4	5	6
		#999999	#cc9900	#0066ff	#009900	#cc0000	#660099	#00ffff
0	#999999	-0.0182251	0.0532975	-0.00973501	-0.00598321	-0.00877964	0.22637	#DIV/0!
1	#cc9900	-0.0104758	0.00346769	-0.0101955	-0.00383637	-0.00722984	-0.0203168	#DIV/0!
2	#0066ff	-0.00875013	0.00485096	0.0141273	-0.0017804	-0.00578405	0.0111116	#DIV/0!
3	#009900	-0.00637414	0.00341142	-0.0047961	-0.00232521	-0.00453688	0.357526	#DIV/0!
4	#cc0000	-0.00212875	0.0105146	0.00169541	-0.000717297	-0.0012505	-0.00402663	#DIV/0!
5	#660099	-0.000236443	-0.000125353	-0.000496175	-0.000143588	-0.000306145	0.0779584	#DIV/0!
Random
		0	1	2	3	4	5	6
		#999999	#cc9900	#0066ff	#009900	#cc0000	#660099	#00ffff
0	#999999	0.0209837	0.0324364	0.0212293	0.00732011	0.014185	0.0367883	#DIV/0!
1	#cc9900	0.0110275	0.0171084	0.0111533	0.00383637	0.00722984	0.0203168	#DIV/0!
2	#0066ff	0.00875013	0.0136676	0.00886118	0.0031173	0.00578405	0.0152042	#DIV/0!
3	#009900	0.00665001	0.010306	0.00671181	0.00232521	0.00453688	0.0108949	#DIV/0!
4	#cc0000	0.00212875	0.00320282	0.00213601	0.000717297	0.0012505	0.00402663	#DIV/0!
5	#660099	0.000512305	0.000811224	0.000496175	0.000143588	0.000306145	0.000988995	#DIV/0!
p<= is less than random
		0	1	2	3	4	5	6
		#999999	#cc9900	#0066ff	#009900	#cc0000	#660099	#00ffff
0	#999999	0	1	0.009	0.004	0.236	1	0.428
1	#cc9900	0	0.862	0	0.05	0.254	0.478	0.64
2	#0066ff	0	0.942	0.999	0.103	0.342	0.727	0.692
3	#009900	0	0.873	0.027	0.167	0.402	1	0.747
4	#cc0000	0.001	1	0.917	0.588	0.786	0.859	0.914
5	#660099	0.476	0.325	0.607	0.902	0.945	1	0.978
p <= is greater than random
		0	1	2	3	4	5	6
		#999999	#cc9900	#0066ff	#009900	#cc0000	#660099	#00ffff
0	#999999	1	0	0.991	0.996	0.77	0	1
1	#cc9900	1	0.138	1	1	1	1	1
2	#0066ff	1	0.058	0.001	0.897	1	0.377	1
3	#009900	1	0.127	0.973	1	1	0	1
4	#cc0000	1	0	0.083	1	1	1	1
5	#660099	0.524	0.675	1	1	1	0	1
